# Active Translation Control of CD4 T Cell Activation by Regulatory T Cells

**DOI:** 10.1101/2021.09.23.461566

**Authors:** Lomon So, Kazushige Obata-Ninomiya, Alex Hu, Virginia Muir, Ayako Takamori, Jing Song, Jane H. Buckner, Ram Savan, Steven F. Ziegler

## Abstract

Increased protein synthesis is a hallmark of lymphocyte activation. Regulatory T cells (Tregs) suppress the activation and subsequent effector functions of CD4 effector T cells (Teffs). However, molecular mechanisms that enforce Treg-mediated suppression in CD4 Teff are not fully clear. Control of CD4 Teff activation by Tregs has largely been defined at the transcriptional level, which does not reflect changes in post-transcriptional control. We found that Tregs suppressed activation-induced global protein synthesis in CD4 Teffs prior to cell division. We analyzed genome-wide changes in the transcriptome and translatome of activated CD4 Teffs using two independent approaches. We show that mRNAs encoding for the protein synthesis machinery are regulated at the level of translation in activated Teffs. Strikingly, Tregs suppressed global protein synthesis of CD4 Teffs by specifically inhibiting mRNAs of the translation machinery at the level of mTORC1-mediated translation control. Lastly, we found that the RNA helicase eIF4A inhibitor rocaglamide A (RocA) can suppress CD4 Teff activation *in vitro* to alleviate inflammatory CD4 Teff activation caused by acute Treg depletion *in vivo*. These data provide evidence that peripheral tolerance is enforced by Tregs through mRNA translational control in CD4 Teffs. Therefore, therapeutic targeting of the protein synthesis machinery can be expected to mitigate inflammatory responses invoked by Treg loss of function.
