## Supplementary material for "Active Translation Control of CD4 T Cell Activation by Regulatory T Cells": Suppl material 2A

	logFC	AveExpr	t	P.Value	adj.P.Val	B	mgi_symbol	TregVStimInputDirection	TregVStimTEDirection
ENSMUSG00000007850	1.4527054645523	6.90514407676569	9.67026359808251	8.37133458834149e-12	9.40686867691934e-08	15.8065460963814	Hnrnph1	StimUp	StimUp
ENSMUSG00000026003	0.985791190284812	7.62000787028283	8.21760856492439	5.80299776997422e-10	3.26041429706002e-06	12.5656494733515	Acadl	TregUp	StimUp
ENSMUSG00000024097	1.01646876281221	8.94969103469628	7.93015114182431	1.38264863614596e-09	5.17894090812404e-06	11.8684480048449	Srsf7	StimUp	StimUp
ENSMUSG00000022858	1.00968149191629	6.41853076414471	7.46758559700828	5.69144709408219e-09	1.59886977490504e-05	10.0216778209571	Tra2b	StimUp	StimUp
ENSMUSG00000021218	0.735617580146951	8.70454643391583	6.6543205067102	7.16017296908028e-08	0.000134098106089259	8.07300565551828	Gdi2	StimUp	StimUp
ENSMUSG00000029817	1.5570074907847	6.66848204536791	6.33151780292144	1.97855841582781e-07	0.000236076293731787	6.94512855439535	Tra2a	TregUp	StimUp
ENSMUSG00000038299	0.926291038651735	7.61288670401214	6.31568151094892	2.0799452776039e-07	0.000236076293731787	7.04327424082367	Wdr36	StimUp	StimUp
ENSMUSG00000030934	0.84062865067021	8.36793725911967	6.3125076514872	2.10088363203513e-07	0.000236076293731787	7.0395827083666	Oat	StimUp	StimUp
ENSMUSG00000022186	0.770088837837676	7.98865936226319	6.01488106357218	5.38061195677538e-07	0.000549653968711681	6.15569056768902	Oxct1	StimUp	StimUp
ENSMUSG00000021428	1.23562731970104	7.14282707426105	5.81357159992173	1.0171355037679e-06	0.000761970110389324	5.55156154528674	Riok1	StimUp	StimUp
ENSMUSG00000026234	0.772953994218488	8.14352395781414	5.66398050035131	1.63242260449579e-06	0.00101908515592884	5.09298275961887	Ncl	StimUp	StimUp
ENSMUSG00000022300	0.584131697999032	8.47764335767583	5.64628859156127	1.72632220220537e-06	0.00102098329400957	5.01506513647841	Dcaf13	StimUp	StimUp
ENSMUSG00000028790	0.663325743884738	6.84075493084349	5.57447893104734	2.16610145837942e-06	0.00117397876559191	4.82398121392522	Khdrbs1	StimUp	StimUp
ENSMUSG00000015837	0.737153452172784	8.10981974722648	5.5704336680434	2.19396227439976e-06	0.00117397876559191	4.79302485850129	Sqstm1	TregUp	StimUp
ENSMUSG00000025190	1.15128380016776	7.95376434393482	5.50976215211646	2.6573540648089e-06	0.00124411628599782	4.61693909253442	Got1	StimUp	StimUp
ENSMUSG00000056851	0.675847890833325	7.15198434961553	5.49685237554489	2.76790132152226e-06	0.00124411628599782	4.6071944014035	Pcbp2	StimUp	StimUp
ENSMUSG00000030560	0.762388558650815	6.90098995139918	5.37845032100151	4.02131704638677e-06	0.00163289583662772	4.25927682797987	Ctsc	StimUp	StimUp
ENSMUSG00000028330	0.677190353271991	7.95233827003853	5.37472636799831	4.06879802665979e-06	0.00163289583662772	4.2215884819622	Ncbp1	StimUp	StimUp
ENSMUSG00000055762	0.783824470620417	6.76796003176559	5.22593584729519	6.49968976424084e-06	0.0022824066837742	3.77729554151187	Eef1d	StimUp	StimUp
ENSMUSG00000001525	0.727071907789574	9.14726001778501	5.17906778647477	7.53099982370599e-06	0.00241788128625669	3.59811126077626	Tubb5	StimUp	StimUp
ENSMUSG00000024975	0.754636722166184	7.96863182442964	5.12304919274985	8.97871959134505e-06	0.00252234680119861	3.4466573085222	Pdcd4	TregUp	StimUp
ENSMUSG00000030884	0.570868514689265	8.17005381991881	5.05264240214925	1.11955174907585e-05	0.0029953340486584	3.24669604223062	Uqcrc2	StimUp	StimUp
ENSMUSG00000026260	0.544485297272208	8.40690525760593	5.02802776994953	1.20922097513313e-05	0.00316000374362115	3.1604112777785	Ndufa10	StimUp	StimUp
ENSMUSG00000020361	0.704062470544411	7.73062556406529	4.99122403570919	1.35673454737698e-05	0.00335116694492183	3.10925807153311	Hspa4	StimUp	StimUp
ENSMUSG00000001016	0.608241392166872	8.13503831057965	4.98768173049957	1.37184016611555e-05	0.00335116694492183	3.06879748755745	Ilf2	StimUp	StimUp
ENSMUSG00000038510	0.896138180839328	7.705663181341	4.95211584540051	1.53304869505129e-05	0.00366529110346624	3.00803167678871	Rpf2	StimUp	StimUp
ENSMUSG00000019179	0.63527865214845	9.11454945534362	4.91122674767469	1.74166969064093e-05	0.00389052561590793	2.78731716530899	Mdh2	StimUp	StimUp
ENSMUSG00000022336	0.617783361063942	9.09580154643018	4.86757585970523	1.99543664079611e-05	0.00415235583937517	2.66129567697756	Eif3e	StimUp	StimUp
ENSMUSG00000060373	0.525744431492442	8.24858231275627	4.81423162629668	2.35563990946813e-05	0.00481278648412606	2.50659672945121	Hnrnpc	StimUp	StimUp
ENSMUSG00000031715	0.897340719356011	5.96874636776191	4.7918579730582	2.52520168461328e-05	0.0049781914614034	2.45071385556667	Smarca5	StimUp	StimUp
ENSMUSG00000053565	0.530976071854622	9.60749589530062	4.75081520922914	2.86818065470611e-05	0.00546266881642924	2.34148008773273	Eif3k	StimUp	StimUp
ENSMUSG00000021832	0.556180466327648	8.7645288820308	4.74277423056807	2.94057689841849e-05	0.00550721043458809	2.28314608284574	Psmc6	StimUp	StimUp
ENSMUSG00000020708	0.504647900388322	9.14988387424839	4.67570677689402	3.6190393120063e-05	0.00598046246309041	2.08793461087556	Psmc5	StimUp	StimUp
ENSMUSG00000005625	0.500966438911076	8.09176806664919	4.65418092840718	3.86792306695498e-05	0.00628924056304251	2.05462877335748	Psmd4	StimUp	StimUp
ENSMUSG00000064023	0.506522511221765	7.68403189332915	4.61743719102524	4.33231506911064e-05	0.00676142005994392	1.95555541849652	Klk8	StimUp	StimUp
ENSMUSG00000025794	0.641642325929849	8.19896589509054	4.59398414280236	4.65702246078114e-05	0.00707175153943212	1.87863646961903	Rpl14	StimUp	StimUp
ENSMUSG00000035202	1.05777271269699	6.50116883621554	4.58495068533485	4.78838671622397e-05	0.00716536999810262	1.94481605191898	Lars2	StimUp	StimUp
ENSMUSG00000001783	0.478244044857836	8.39170279671547	4.57546982959451	4.93018216721629e-05	0.00716536999810262	1.81511322569639	Rtcb	StimUp	StimUp
ENSMUSG00000047514	0.602442179037087	7.24014323249943	4.57261146654223	4.9737372951144e-05	0.00716536999810262	1.85053726312481	Tspyl1	TregUp	StimUp
ENSMUSG00000016541	0.530998893113289	8.58354601252421	4.54146074902057	5.4736692575679e-05	0.00768845268091131	1.70052702462595	Atxn10	StimUp	StimUp
ENSMUSG00000001767	0.885148310805888	6.21769299639346	4.53041303188693	5.66259616873642e-05	0.00785562878371496	1.80161716668853	Crnkl1	TregUp	StimUp
ENSMUSG00000020612	0.504320894920849	8.53295621207406	4.52303891452976	5.79225672488599e-05	0.00793751083140778	1.64037170582956	Prkar1a	StimUp	StimUp
ENSMUSG00000018326	0.484013902850635	8.67153626144585	4.50567137443712	6.10928545395188e-05	0.00817262388643539	1.58325802414661	Ywhab	StimUp	StimUp
ENSMUSG00000001962	0.685877502579403	7.10377648917717	4.49699748604666	6.27394918531744e-05	0.00819771709248977	1.6795781440983	Fam50a	TregUp	StimUp
ENSMUSG00000001380	0.545832609511494	8.38689755143186	4.48259272890282	6.55710013623347e-05	0.00846921083113281	1.55998240604692	Hars	StimUp	StimUp
ENSMUSG00000038462	0.497613446573786	9.22116355753395	4.47385667432858	6.73490423902823e-05	0.00860001351522275	1.50478506826051	Uqcrfs1	StimUp	StimUp
ENSMUSG00000040028	0.602477275556871	7.11689312089146	4.45142978359686	7.21334357162889e-05	0.00908432282477802	1.57434317117995	Elavl1	StimUp	StimUp
ENSMUSG00000033793	0.674124482835412	7.83084463175796	4.43186760136962	7.65782933112795e-05	0.00935337262977009	1.43361174961152	Atp6v1h	StimUp	StimUp
ENSMUSG00000037916	0.56882761612604	7.96255169661591	4.35217981992406	9.76344964110671e-05	0.0111950901650118	1.22702890077376	Ndufv1	StimUp	StimUp
ENSMUSG00000025066	0.522301986112295	8.80876720845783	4.30247403706379	0.000113543619876622	0.0126380688389878	0.991126782186763	Sfr1	StimUp	StimUp
ENSMUSG00000027433	0.577157298046091	8.1300189712044	4.29586303338973	0.000115842403703456	0.0126380688389878	1.0185552232989	Xrn2	TregUp	StimUp
ENSMUSG00000007739	0.461178408498785	8.33419346192001	4.28735053772664	0.000118869631733213	0.012843635113328	0.974744676839074	Cct4	StimUp	StimUp
ENSMUSG00000020069	0.895767788463182	6.04132415487308	4.27863544179524	0.00012204916664276	0.0128566708743696	1.09516280771255	Hnrnph3	StimUp	StimUp
ENSMUSG00000027170	0.588901934425929	7.87588803632694	4.27498463377794	0.000123405715260388	0.0128566708743696	0.991110731314353	Eif3m	StimUp	StimUp
ENSMUSG00000041459	0.775827288593243	6.30279504922341	4.26125725166348	0.000128639878450216	0.0131411483104098	1.04568730637796	Tardbp	StimUp	StimUp
ENSMUSG00000063884	0.664128115889757	7.79591831730242	4.23978459346858	0.000137266095144339	0.013555147436265	0.90908199762258	Ptcd3	StimUp	StimUp
ENSMUSG00000005846	0.473423973612707	8.89081697733904	4.2391782212556	0.000137517736738828	0.013555147436265	0.809032868574057	Rsl1d1	StimUp	StimUp
ENSMUSG00000042590	1.20663185080353	6.50448662862377	4.22094500187777	0.000145298926745062	0.0140195287397857	0.956754484688672	Ipo11	StimUp	StimUp
ENSMUSG00000047879	0.673896149799281	6.82130773093764	4.21941350951683	0.000145971777392091	0.0140195287397857	0.950243337126382	Usp14	StimUp	StimUp
ENSMUSG00000039828	0.70729479763922	7.16843271153286	4.21050741797239	0.000149945433601221	0.014159133087201	0.865313228722874	Wdr70	StimUp	StimUp
ENSMUSG00000007564	0.501923587022548	8.42762786500994	4.19884511513347	0.000155309149290672	0.0143503226445382	0.707283802232687	Ppp2r1a	StimUp	StimUp
ENSMUSG00000071172	0.541984800481102	7.24453192164226	4.19779480981344	0.000155801313752216	0.0143503226445382	0.833486924082929	Srsf3	StimUp	StimUp
ENSMUSG00000022024	0.450055920077333	8.12982002023781	4.18781020743364	0.000160556824793015	0.0146370990834878	0.700766906177527	Sugt1	TregUp	StimUp
ENSMUSG00000026575	1.07570993370103	7.12446426955524	4.17494886063337	0.000166892045014055	0.0147153431091427	0.831284128282052	Nme7	StimUp	StimUp
ENSMUSG00000031701	0.408652826788811	8.5310694733674	4.16387302023953	0.000172543051185742	0.0148005058486579	0.597479788003087	Dnaja2	StimUp	StimUp
ENSMUSG00000022312	0.477200681780127	9.18841857229797	4.13330481495097	0.000189126919476697	0.0153634597271871	0.527804840527733	Eif3h	StimUp	StimUp
ENSMUSG00000004018	0.816469134517142	6.17763261926017	4.13169229383322	0.000190043686222212	0.0153634597271871	0.682322676397198	Fancl	StimUp	StimUp
ENSMUSG00000052253	0.539580236692233	7.33972184664937	4.09939392403186	0.000209347184557471	0.0165336288638767	0.500557884920481	Zfp622	TregUp	StimUp
ENSMUSG00000029169	0.506186456802997	8.44678662209903	4.09771081335491	0.000210403926985349	0.0165336288638767	0.418914309984343	Dhx15	StimUp	StimUp
ENSMUSG00000078920	0.516677535711425	8.94102911901314	4.07428727894528	0.000225661826850101	0.0174880134366523	0.339530310336219	Ifi47	StimUp	StimUp
ENSMUSG00000070697	0.551595722127005	8.30716499538207	4.02174688767513	0.000263914892038042	0.019091047699761	0.224187012062831	Utp3	StimUp	StimUp
ENSMUSG00000031731	0.982814777368292	6.14568900853781	4.02167638564543	0.000263970241059693	0.019091047699761	0.423699377527653	Ap1g1	TregUp	StimUp
ENSMUSG00000025742	0.550941234877424	7.32323400108055	4.00113475772114	0.000280587748034267	0.01995547167507	0.278575898305963	Prps2	StimUp	StimUp
ENSMUSG00000031320	0.723100927758197	6.56641084593229	3.98984043717721	0.000290153958403928	0.0202513045377946	0.334738166329876	Rps4x	StimUp	StimUp
ENSMUSG00000025337	0.533188669031087	7.62183041824991	3.9850342961043	0.0002943203422952	0.0202980105494482	0.167755405048115	Sbds	StimUp	StimUp
ENSMUSG00000014195	0.434839467757421	7.06664405230967	3.95831269658502	0.000318568299681652	0.0215647709850766	0.174348408085598	Dnajc7	StimUp	StimUp
ENSMUSG00000007891	0.461934513977783	7.70308640551362	3.92497017901551	0.000351559889969797	0.0229678981604105	-0.0324254365210903	Ctsd	TregUp	StimUp
ENSMUSG00000068882	0.531333297100518	8.31899707272181	3.89582912679679	0.00038309479881828	0.0241844733388821	-0.121199477344407	Ssb	StimUp	StimUp
ENSMUSG00000029422	0.627342641035063	6.11913237229959	3.87280678962352	0.000409934652819359	0.0250322866170183	0.0262106159233086	Rsrc2	TregUp	StimUp
ENSMUSG00000018446	0.628272620677457	7.91276715033147	3.87099863530392	0.000412118272149896	0.0250322866170183	-0.0743950466869672	C1qbp	StimUp	StimUp
ENSMUSG00000025287	0.527510232198369	7.56674984792149	3.84972392667269	0.000438673599094744	0.025747882225071	-0.135480259092181	Acot9	StimUp	StimUp
ENSMUSG00000031708	0.422546449247927	9.09853231856156	3.8459367179254	0.000443571751038338	0.025747882225071	-0.293453334413922	Tecr	StimUp	StimUp
ENSMUSG00000031672	0.650158104045721	6.91057442254293	3.84520700522115	0.000444521593989834	0.025747882225071	-0.041203480446379	Got2	StimUp	StimUp
ENSMUSG00000026753	0.520113349186061	7.37478301626073	3.8044528912219	0.0005008181781389	0.0276325973132476	-0.289614224507135	Ppp6c	TregUp	StimUp
ENSMUSG00000003970	0.59923323757298	10.2106910283475	3.80025253591731	0.00050699857814572	0.0276560340904051	-0.329235345084156	Rpl8	StimUp	StimUp
ENSMUSG00000001774	0.655274509641439	8.06265364395109	3.7893176096473	0.000523436731614768	0.028414775619107	-0.419480356889824	Chordc1	StimUp	StimUp
ENSMUSG00000043931	0.476825487187277	8.71621877592414	3.78098693583895	0.000536305192404283	0.0288190607316862	-0.47723267579544	Gimap7	StimUp	StimUp
ENSMUSG00000008333	0.643423041428466	6.81932159857714	3.77798013330288	0.000541024631181286	0.0288190607316862	-0.238834585016672	Snrpb2	StimUp	StimUp
ENSMUSG00000030798	0.505844110849589	7.22041592805356	3.77545091832016	0.000545025565644675	0.0288889258544774	-0.387825542519781	Cd37	TregUp	StimUp
ENSMUSG00000003429	0.658523721398413	9.21718405772015	3.7409370313586	0.00060256826907469	0.0304680678251854	-0.545751118705282	Rps11	StimUp	StimUp
ENSMUSG00000037022	1.42926121515632	4.13198303930645	3.7395779110842	0.000604950507012854	0.0304680678251854	-0.48380035596348	Mmaa	StimUp	StimUp
ENSMUSG00000020664	0.79822325231942	7.59507404451251	3.73869843945497	0.000606496877583266	0.0304680678251854	-0.452200297249686	Dld	StimUp	StimUp
ENSMUSG00000026727	0.654636221159927	5.55691335070473	3.73667663057768	0.000610066322031388	0.0304680678251854	-0.325539062987964	Rsu1	TregUp	StimUp
ENSMUSG00000062203	0.636367354622743	6.95600969020444	3.73418304078872	0.000614496664907598	0.0305535355025074	-0.330599182350842	Gspt1	StimUp	StimUp
ENSMUSG00000091649	0.482749213206047	8.37218128652783	3.71808614319212	0.000643853486732954	0.0315938062463677	-0.567019808256877	Phf11b	StimUp	StimUp
ENSMUSG00000020372	0.638344525877468	8.21325616248082	3.71255028201098	0.000654259327091387	0.0319648350370692	-0.618610097513911	Rack1	StimUp	StimUp
ENSMUSG00000041645	0.49584059344038	8.15595142042211	3.70496887331464	0.000668774230700443	0.0322532876840381	-0.660628581709118	Ddx24	TregUp	StimUp
ENSMUSG00000014769	0.485536428554459	9.45083187607602	3.68425802349018	0.000710029263700616	0.0335993460562913	-0.712381770945439	Psmb1	StimUp	StimUp
ENSMUSG00000059208	0.453216169452566	8.22818485446472	3.67545936822534	0.000728289998796441	0.0342117751257924	-0.715940758614639	Hnrnpm	StimUp	StimUp
ENSMUSG00000029486	0.858419839229579	5.82399621648335	3.66138444092185	0.000758447301676679	0.0349289849546756	-0.533580228131106	Mrpl1	StimUp	StimUp
ENSMUSG00000041028	0.510577662282292	8.77446311059654	3.65103653296776	0.000781383892844829	0.0355482218781269	-0.832866627435798	Ghitm	StimUp	StimUp
ENSMUSG00000022052	0.507541621994975	7.47163505900749	3.64310801982486	0.000799409038136404	0.0360580838646499	-0.756040940957678	Ppp2r2a	StimUp	StimUp
ENSMUSG00000027248	0.423380511191761	8.8264423500508	3.64038128891769	0.000805700311465649	0.036070336254739	-0.860121998508121	Pdia3	StimUp	StimUp
ENSMUSG00000057113	0.642632239015784	8.10770452193082	3.63266552867291	0.000823762316641781	0.0365704463933878	-0.79705012454732	Npm1	StimUp	StimUp
ENSMUSG00000003421	0.492663509141059	7.20372667547209	3.59782276371219	0.000910302318943209	0.0376068645513413	-0.788996388260868	Nosip	TregUp	StimUp
ENSMUSG00000022905	0.898284411798719	6.01877168061045	3.57740051478807	0.000965028026788654	0.0392899273080584	-0.753499121037594	Kpna1	TregUp	StimUp
ENSMUSG00000032458	0.519633323078319	7.79657371352462	3.56017052290504	0.00101364953639715	0.0404347241640571	-0.938806591239311	Copb2	TregUp	StimUp
ENSMUSG00000062006	0.611162599087824	7.55924468085933	3.55979454921312	0.0010147363365902	0.0404347241640571	-0.91534578063082	Rpl34	StimUp	StimUp
ENSMUSG00000051695	0.43885488974197	8.98156134225599	3.5515534238477	0.00103884181139499	0.0409563147375964	-1.09928482263922	Pcbp1	StimUp	StimUp
ENSMUSG00000024191	1.23156493055405	4.85132548357568	3.5511195286752	0.00104012610633519	0.0409563147375964	-1.05137145649228	Bnip1	StimUp	StimUp
ENSMUSG00000036427	0.488283041098048	7.73501083736508	3.55035084698863	0.00104240509165725	0.0409563147375964	-0.958039568904026	Gpi1	StimUp	StimUp
ENSMUSG00000028249	0.418889314088575	7.21901382125237	3.54786204539762	0.00104981686980462	0.0411038054564267	-0.988117963775575	Sdcbp	TregUp	StimUp
ENSMUSG00000036693	0.776914836704092	7.21014124394437	3.53152815745368	0.00109973238366998	0.0418941513233874	-0.923471344268913	Nop14	StimUp	StimUp
ENSMUSG00000052146	0.680689691948181	5.98588746038305	3.5303062194299	0.00110355689167239	0.0418941513233874	-0.833319137039788	Rps10	StimUp	StimUp
ENSMUSG00000011114	0.40889581371043	7.11749723141861	3.52677656284818	0.0011146761731324	0.0421737917760567	-0.987450098139495	Tbrg1	StimUp	StimUp
ENSMUSG00000025651	0.511454940319146	9.49403244788844	3.5143130619173	0.00115480673812153	0.0431115060341249	-1.17348816471825	Uqcrc1	StimUp	StimUp
ENSMUSG00000027374	0.841344929346754	5.13205109162095	3.51088268419992	0.00116609330850015	0.0432455132264561	-0.970770269811617	Mrps5	TregUp	StimUp
ENSMUSG00000054079	0.482114542037548	7.17985990789416	3.50455779987375	0.00118718164079133	0.043453941685903	-1.01932960167649	Utp18	StimUp	StimUp
ENSMUSG00000032096	0.448571694483784	7.07916682852553	3.49732688106	0.00121173948617917	0.0440657495346128	-1.04352303629785	Arcn1	StimUp	StimUp
ENSMUSG00000021282	0.320886241493342	8.38745085304733	3.4941649015226	0.00122263086288727	0.0443183967944009	-1.24705177917296	Eif5	StimUp	StimUp
ENSMUSG00000024188	0.821053707946059	5.9153954333297	3.4926591024269	0.00122785052590362	0.0443644899021832	-0.927425943324216	Luc7l	StimUp	StimUp
ENSMUSG00000031807	0.458796278755638	6.80981095850139	3.47579980520946	0.00128777047590215	0.0456488228319006	-1.00880400865543	Pgls	StimUp	StimUp
ENSMUSG00000024404	0.509165188487172	7.32127404126505	3.46946617879362	0.00131099775687281	0.0459059546456262	-1.20994496248938	Riok3	TregUp	StimUp
ENSMUSG00000025525	0.658332658705415	6.21572745812335	3.45579657267786	0.00136250512990352	0.0468185174078323	-1.01152341599751	Apool	StimUp	StimUp
ENSMUSG00000063457	0.470968761723721	8.92611470352423	3.44723964726753	0.00139572907819076	0.0472403844928603	-1.36994280536227	Rps15	StimUp	StimUp
ENSMUSG00000033161	0.708056613358585	7.15885683288611	3.44499746519037	0.00140456233590577	0.047254691522674	-1.19598814055279	Atp1a1	StimUp	StimUp
ENSMUSG00000029328	0.522764502660154	7.30768526881707	3.44099675374138	0.00142045668293088	0.0475268893101679	-1.18569131393131	Hnrnpdl	StimUp	StimUp
ENSMUSG00000005683	0.404213930919618	8.58553600759981	3.4360827961985	0.0014402151279851	0.0477395203338305	-1.39039575105145	Cs	StimUp	StimUp
ENSMUSG00000031304	0.52307146739311	8.28879398289421	3.43218817653362	0.00145606167503431	0.0479817156667466	-1.40264268737514	Il2rg	StimUp	StimUp
ENSMUSG00000020589	0.68022438760063	5.84157261194994	3.41138732186856	0.00154356410091494	0.0499628780058956	-1.13937059075715	Fam49a	TregUp	StimUp
ENSMUSG00000024539	0.412927435891875	7.60766940954639	3.41052310685391	0.00154730635810729	0.0499628780058956	-1.36227515697412	Ptpn2	StimUp	StimUp
