## Supplementary material for "Active Translation Control of CD4 T Cell Activation by Regulatory T Cells": Suppl material 2D

RANK	DB	ID	ALT_ID	CONSENSUS	TP	TP%	FP	FP%	ENR_RATIO	SCORE_THR	PVALUE	LOG_PVALUE	EVALUE	LOG_EVALUE	QVALUE	LOG_QVALUE
1	RGVVAGRARGVGRMG_positiveStrand.meme	RGVVAGRARGVGRMG	MEME-1	RGVVAGRARGVGRMG	46	40.00	15	13.04	2.94	9.4	1.26e-4	-8.98	1.26e-4	-8.98	1.26e-4	-8.98
# SEA (Simple Enrichment Analysis): Version 5.4.1 compiled on Aug 25 2021 at 17:37:48
# The format of this file is described at https://meme-suite.org/meme/doc/sea-output-format.html.
# sea --verbosity 1 --oc . --thresh 10.0 --align center --p 5UTR_RefSeq_v2_rc.txt --m RGVVAGRARGVGRMG_positiveStrand.meme
