## Supplementary material for "Active Translation Control of CD4 T Cell Activation by Regulatory T Cells": Suppl material 2E

motif_DB	motif_ID	motif_ALT_ID	seq_ID	seq_Score	seq_Class	is_holdout?
RGVVAGRARGVGRMG_positiveStrand.meme	RGVVAGRARGVGRMG	MEME-1	Khdrbs1	14.24	tp	0
RGVVAGRARGVGRMG_positiveStrand.meme	RGVVAGRARGVGRMG	MEME-1	Rsrc2	13.31	tp	0
RGVVAGRARGVGRMG_positiveStrand.meme	RGVVAGRARGVGRMG	MEME-1	Eif3h	12.76	tp	0
RGVVAGRARGVGRMG_positiveStrand.meme	RGVVAGRARGVGRMG	MEME-1	Usp14	12.61	tp	0
RGVVAGRARGVGRMG_positiveStrand.meme	RGVVAGRARGVGRMG	MEME-1	Tra2a	12.24	tp	0
RGVVAGRARGVGRMG_positiveStrand.meme	RGVVAGRARGVGRMG	MEME-1	Hnrnpm	12.22	tp	0
RGVVAGRARGVGRMG_positiveStrand.meme	RGVVAGRARGVGRMG	MEME-1	Oxct1	11.99	tp	0
RGVVAGRARGVGRMG_positiveStrand.meme	RGVVAGRARGVGRMG	MEME-1	Rps11	11.96	fp	0
RGVVAGRARGVGRMG_positiveStrand.meme	RGVVAGRARGVGRMG	MEME-1	Gdi2	11.96	fp	0
RGVVAGRARGVGRMG_positiveStrand.meme	RGVVAGRARGVGRMG	MEME-1	Chordc1	11.86	tp	0
RGVVAGRARGVGRMG_positiveStrand.meme	RGVVAGRARGVGRMG	MEME-1	Gdi2	11.81	tp	0
RGVVAGRARGVGRMG_positiveStrand.meme	RGVVAGRARGVGRMG	MEME-1	Ppp2r1a	11.80	tp	0
RGVVAGRARGVGRMG_positiveStrand.meme	RGVVAGRARGVGRMG	MEME-1	Kpna1	11.67	tp	0
RGVVAGRARGVGRMG_positiveStrand.meme	RGVVAGRARGVGRMG	MEME-1	Ywhab	11.53	tp	0
RGVVAGRARGVGRMG_positiveStrand.meme	RGVVAGRARGVGRMG	MEME-1	Hspa4	11.49	fp	0
RGVVAGRARGVGRMG_positiveStrand.meme	RGVVAGRARGVGRMG	MEME-1	Cd37	11.49	tp	0
RGVVAGRARGVGRMG_positiveStrand.meme	RGVVAGRARGVGRMG	MEME-1	Tardbp	11.46	fp	1
RGVVAGRARGVGRMG_positiveStrand.meme	RGVVAGRARGVGRMG	MEME-1	Atp1a1	11.39	tp	0
RGVVAGRARGVGRMG_positiveStrand.meme	RGVVAGRARGVGRMG	MEME-1	Rpl34	11.22	tp	0
RGVVAGRARGVGRMG_positiveStrand.meme	RGVVAGRARGVGRMG	MEME-1	Atp6v1h	11.18	tp	0
RGVVAGRARGVGRMG_positiveStrand.meme	RGVVAGRARGVGRMG	MEME-1	Smarca5	11.13	tp	0
RGVVAGRARGVGRMG_positiveStrand.meme	RGVVAGRARGVGRMG	MEME-1	Dnajc7	11.12	tp	0
RGVVAGRARGVGRMG_positiveStrand.meme	RGVVAGRARGVGRMG	MEME-1	Rps11	11.11	tp	0
RGVVAGRARGVGRMG_positiveStrand.meme	RGVVAGRARGVGRMG	MEME-1	Cct4	11.07	tp	0
RGVVAGRARGVGRMG_positiveStrand.meme	RGVVAGRARGVGRMG	MEME-1	Klk8	11.07	tp	0
RGVVAGRARGVGRMG_positiveStrand.meme	RGVVAGRARGVGRMG	MEME-1	Crnkl1	11.05	tp	0
RGVVAGRARGVGRMG_positiveStrand.meme	RGVVAGRARGVGRMG	MEME-1	Npm1	11.00	tp	1
RGVVAGRARGVGRMG_positiveStrand.meme	RGVVAGRARGVGRMG	MEME-1	Hnrnpm	11.00	fp	0
RGVVAGRARGVGRMG_positiveStrand.meme	RGVVAGRARGVGRMG	MEME-1	Ppp6c	10.92	tp	0
RGVVAGRARGVGRMG_positiveStrand.meme	RGVVAGRARGVGRMG	MEME-1	Prkar1a	10.86	tp	0
RGVVAGRARGVGRMG_positiveStrand.meme	RGVVAGRARGVGRMG	MEME-1	Tardbp	10.84	tp	0
RGVVAGRARGVGRMG_positiveStrand.meme	RGVVAGRARGVGRMG	MEME-1	Rpl8	10.82	tp	0
RGVVAGRARGVGRMG_positiveStrand.meme	RGVVAGRARGVGRMG	MEME-1	Riok3	10.81	tp	0
RGVVAGRARGVGRMG_positiveStrand.meme	RGVVAGRARGVGRMG	MEME-1	Tspyl1	10.79	tp	0
RGVVAGRARGVGRMG_positiveStrand.meme	RGVVAGRARGVGRMG	MEME-1	Ipo11	10.71	tp	0
RGVVAGRARGVGRMG_positiveStrand.meme	RGVVAGRARGVGRMG	MEME-1	Eef1d	10.65	tp	0
RGVVAGRARGVGRMG_positiveStrand.meme	RGVVAGRARGVGRMG	MEME-1	Tubb5	10.62	tp	0
RGVVAGRARGVGRMG_positiveStrand.meme	RGVVAGRARGVGRMG	MEME-1	Fancl	10.54	tp	0
RGVVAGRARGVGRMG_positiveStrand.meme	RGVVAGRARGVGRMG	MEME-1	Gpi1	10.44	tp	1
RGVVAGRARGVGRMG_positiveStrand.meme	RGVVAGRARGVGRMG	MEME-1	Uqcrc2	10.39	tp	0
RGVVAGRARGVGRMG_positiveStrand.meme	RGVVAGRARGVGRMG	MEME-1	Hnrnpc	10.38	tp	0
RGVVAGRARGVGRMG_positiveStrand.meme	RGVVAGRARGVGRMG	MEME-1	Dhx15	10.34	fp	0
RGVVAGRARGVGRMG_positiveStrand.meme	RGVVAGRARGVGRMG	MEME-1	Cs	10.30	tp	0
RGVVAGRARGVGRMG_positiveStrand.meme	RGVVAGRARGVGRMG	MEME-1	Atp1a1	10.08	fp	0
RGVVAGRARGVGRMG_positiveStrand.meme	RGVVAGRARGVGRMG	MEME-1	Rpl14	10.06	tp	0
RGVVAGRARGVGRMG_positiveStrand.meme	RGVVAGRARGVGRMG	MEME-1	Psmc5	10.04	tp	1
RGVVAGRARGVGRMG_positiveStrand.meme	RGVVAGRARGVGRMG	MEME-1	C1qbp	10.02	tp	0
RGVVAGRARGVGRMG_positiveStrand.meme	RGVVAGRARGVGRMG	MEME-1	Ppp2r2a	9.99	tp	0
RGVVAGRARGVGRMG_positiveStrand.meme	RGVVAGRARGVGRMG	MEME-1	Sugt1	9.88	tp	0
RGVVAGRARGVGRMG_positiveStrand.meme	RGVVAGRARGVGRMG	MEME-1	Eif5	9.87	fp	0
RGVVAGRARGVGRMG_positiveStrand.meme	RGVVAGRARGVGRMG	MEME-1	Tubb5	9.86	fp	0
RGVVAGRARGVGRMG_positiveStrand.meme	RGVVAGRARGVGRMG	MEME-1	Fam50a	9.78	fp	0
RGVVAGRARGVGRMG_positiveStrand.meme	RGVVAGRARGVGRMG	MEME-1	Srsf7	9.78	tp	0
RGVVAGRARGVGRMG_positiveStrand.meme	RGVVAGRARGVGRMG	MEME-1	Ap1g1	9.76	fp	0
RGVVAGRARGVGRMG_positiveStrand.meme	RGVVAGRARGVGRMG	MEME-1	Riok1	9.72	tp	0
RGVVAGRARGVGRMG_positiveStrand.meme	RGVVAGRARGVGRMG	MEME-1	Ap1g1	9.70	tp	1
RGVVAGRARGVGRMG_positiveStrand.meme	RGVVAGRARGVGRMG	MEME-1	Ssb	9.70	tp	0
RGVVAGRARGVGRMG_positiveStrand.meme	RGVVAGRARGVGRMG	MEME-1	Smarca5	9.66	fp	0
RGVVAGRARGVGRMG_positiveStrand.meme	RGVVAGRARGVGRMG	MEME-1	Khdrbs1	9.65	fp	0
RGVVAGRARGVGRMG_positiveStrand.meme	RGVVAGRARGVGRMG	MEME-1	Gspt1	9.62	fp	0
RGVVAGRARGVGRMG_positiveStrand.meme	RGVVAGRARGVGRMG	MEME-1	Zfp622	9.59	tp	0
RGVVAGRARGVGRMG_positiveStrand.meme	RGVVAGRARGVGRMG	MEME-1	Dhx15	9.58	tp	0
RGVVAGRARGVGRMG_positiveStrand.meme	RGVVAGRARGVGRMG	MEME-1	Il2rg	9.58	tp	0
RGVVAGRARGVGRMG_positiveStrand.meme	RGVVAGRARGVGRMG	MEME-1	Elavl1	9.53	tp	0
RGVVAGRARGVGRMG_positiveStrand.meme	RGVVAGRARGVGRMG	MEME-1	Oxct1	9.46	fp	0
RGVVAGRARGVGRMG_positiveStrand.meme	RGVVAGRARGVGRMG	MEME-1	Sfr1	9.45	fp	0
RGVVAGRARGVGRMG_positiveStrand.meme	RGVVAGRARGVGRMG	MEME-1	Hnrnph3	9.41	tp	1
